# Unraveling the prevalence and multifaceted roles of accessory peptide deformylases in bacterial adaptation and resistance

**DOI:** 10.1101/2025.06.06.657839

**Authors:** Morgan Lambérioux, Magaly Ducos-Galand, Pierre-Alexandre Kaminski, Eloi Littner, Jean-Michel Betton, Ariel Mechaly, Ahmed Haouz, Didier Mazel

## Abstract

Peptide deformylases (PDFs) are enzymes that are essential for bacterial viability and attractive targets for antibiotic development. Yet, despite their conserved function, many bacteria encode multiple PDFs, a genomic feature whose prevalence and implications remain largely unexplored. Here, we reveal that nearly half of all bacterial genomes carry more than one PDF gene, frequently embedded within mobile genetic elements such as plasmids and integrons. In *Vibrio cholerae*, the accessory PDF (Def2_VCH_) confers reduced susceptibility to actinonin (ACT), the most studied PDF inhibitor, while still supporting bacterial growth in absence of the canonical PDF copies (Def1_VCH_). Crystallographic analysis shows that this reduced susceptibility stems from an arginine-to-tyrosine substitution that probably reduces ACT binding. Strikingly, this resistance signature is shared by integron-encoded PDFs, and transfer of an integron-encoded PDF cassette from *Pseudoxanthomonas* into a susceptible *V. cholerae* is sufficient to abolish ACT susceptibility. These findings expose a cryptic reservoir of resistance within the bacterial mobilome and highlight a challenge to the therapeutic potential of PDF-targeting antibiotics: resistance may not only emerge, but is already encoded, mobile, and ready to spread.
