## Supplementary Tables for "Unraveling the prevalence and multifaceted roles of accessory peptide deformylases in bacterial adaptation and resistance": Table_S1_Strains_Plasmids.xlsx

### Sheet: Strains
Table S1: Strains used in the present study
Strain name	Genotype	References
β3914	E. coli F- RP4-2-Tc::Mu ΔdapA::(erm-pir) gyrA462 zei-298::Tn10 (KmR EmR TcR)	Le roux et al., 2007
π3813	E. coli lacIqthi-1 supE44 endA1 recA1 hsdR17 gyrA462 zei-298::Tn10 (Tcr) ΔthyA::(erm-pir-116) (Ermr)	Le roux et al., 2007
C349	Escherichia coli str. K-12 substr. MG1655	Laboratory collection
F606	Vibrio cholerae O1 biovar El Tor str. N16961 hapR+	Laboratory collection
K329	Vibrio cholerae O1 biovar El Tor str. N16961 hapR+ ∆lacZ	Babosan et al., 2022
Q707	E. coli MG1655 ∆(Mu1-tet)::apra RP4 ∆nic35 ∆aph ∆(tet-Mu2)::∆zeo::∆cat ∆dapA::erm-pir ∆recA::∆aph	given by J. Czarnecki
DH5α	E. coli F- Φ80lacZΔM15 Δ(lacZYA-argF) U169 recA1 endA1 hsdR17(rk-, mk+) phoA supE44 thi-1 gyrA96 relA1 λ-	Invitrogen™
BL21(DE3) + pDIA17	E. coli Bli5 dcm ompT hsdS(rB-mB-) gal	Munier et al.,1992
U397	Pseudoxanthomonas suwonensis str. 11-1 (CIP 109444T)	Weon et al., 2006
Deletion mutant
S810	C349 ∆tolC	given by M. Lang
R467	F606 ∆def1VCH	This study
U141	F606 ∆def2VCH	This study
V892	R467 ∆def2VCH + pMLB53-TS	This study
Tn7 integration
X654	R467-Tn7::aph-Pdef2VCH-def1VCH	This study
X029	U141-Tn7::aph-Pdef2VCH-def1VCH	This study
X030	U141-Tn7::aph-Pdef2VCH-def2VCH	This study
X031	U141-Tn7::aph-Pdef2VCH-P.suwonensis-integron-def	This study
X032	U141-Tn7::aph-Pdef2VCH-V.tubiashii-def3	This study
X624	F606-Tn7::aph	This study
X626	U141-Tn7::aph	This study
X629	U141-Tn7::aph-Pdef2VCH-V.anguillarum-integron-def	This study
X632	U141-Tn7::aph-Pdef2VCH-V.kanaloae-integron-def	This study
V. cholerae conjugated strain
V834	U141 + pMLB94	This study
V838	U141 + pMLB95	This study
V842	U141 + pMLB96	This study
V846	U141 + pMLB97	This study
V907	V892 + pSEVA228	This study
V908	V892 + pMLB82	This study
V909	V892 + pMLB83	This study
V911	V892 + pMLB90	This study
V912	V892 + pMLB91	This study
V913	V892 + pMLB92	This study
V915	V892 + pMLB104	This study
V916	V892 + pMLB106	This study
V917	V892 + pMLB107	This study
Conjugation donor strain - E. coli transformed strain
T807	β3914 + pMLB53-TS	This study
V297	Q707 + pMLB82	This study
V298	Q707 + pMLB83	This study
V302	Q707 + pMLB90	This study
V303	Q707 + pMLB91	This study
V304	Q707 + pMLB92	This study
V899	Q707 + pMLB104	This study
V901	Q707 + pMLB106	This study
V902	Q707 + pMLB107	This study
X025	Q707 + pMLB111	This study
X026	Q707 + pMLB112	This study
X027	Q707 + pMLB113	This study
X028	Q707 + pMLB114	This study
X642	Q707 + pMLB127	This study
X643	Q707 + pMLB128	This study
X644	Q707 + pMLB129	This study
Z276	Q707 + pMLB138	This study
E. coli - transformed strain
V364	S810 + pMLB24	This study
V368	S810 + pMLB26	This study
V370	S810 + pMLB65	This study
V372	S810 + pMLB74	This study
Z277	S810 + pMLB138	This study
V918	BL21(DE3) + pDIA17 + pMLB109	This study
V919	BL21(DE3) + pDIA17 + pMLB110	This study
PDF integron cassette cloning (gBlock gene fragment)
T436	π3813 + pMLB42	This study
T437	π3813 + pMLB43	This study
T438	π3813 + pMLB44	This study
attC-attI recombination frequency
L385	Escherichia coli str. K-12 substr. MG1655 + pL290 + p929	Loot et al., 2024
J733	Escherichia coli str. K-12 substr. MG1655 + pL294 + p929	Loot et al., 2024
D059	β2163 + pDO41	Nivina et al., 2016
L120	β2163 + pDO42	Nivina et al., 2016
V178	β2163 + pV106	This study
V180	β2163 + pV104	This study

### Sheet: Plasmid
Table S1: Plasmid used in the present study
Experiments	Plasmid numbers	Plasmid descriptions	Relevant properties and constructions	References
	pSEVA228	pSEVA228	oriV(RK2); xylS-Pm expression system; KmR; oriTRP4	Calero et al., 2016
	pMP400	pSC101::empty-PBAD	ori(pSC101)-Rep101; ampR; oriTRP4; araC-PBAD	given by M.E. Val
	pMLB82	pSEVA228::def2VCH	oriV(RK2); ∆xylS-Pm expression system; KmR; oriTRP4; Pdef2-def2VCH	This study
	pMLB83	pSEVA228::def1VCH	oriV(RK2); ∆xylS-Pm expression system; KmR; oriTRP4; Pdef2-def1VCH	This study
	pMLB53-TS	pSC101-TS::def2VCH	ori(pSC101)-Rep101-TS; ampR; oriTRP4; Ptrc-def2VCH	This study
	pMLB90	pSEVA228::V.anguillarum-integron-def	oriV(RK2); ∆xylS-Pm expression system; KmR; oriTRP4; Pdef2-V.anguillarum MHK3-integron-def	This study
	pMLB91	pSEVA228::V.kanaloae-integron-def	oriV(RK2); ∆xylS-Pm expression system; KmR; oriTRP4; Pdef2-V.kanaloae R17-integron-def	This study		test hj
	pMLB92	pSEVA228::P.suwonensis-integron-def	oriV(RK2); ∆xylS-Pm expression system; KmR; oriTRP4; Pdef2-V. tubiashiii-defBGC	This study
Expression of P.suwonensis 11-1 PDF under integron natural context	pMLB94	pSC101::PcS-P.suwonensis-integron-def	ori(pSC101)-Rep101; ampR; oriTRP4; PcS-P. suwonensis 11-1-integron-def	This study
	pMLB95	pSC101::PcH1-P.suwonensis-integron-def	ori(pSC101)-Rep101; ampR; oriTRP4; PcH1-P. suwonensis 11-1-integron-def	This study
	pMLB96	pSC101::PcW-P.suwonensis-integron-def	ori(pSC101)-Rep101; ampR; oriTRP4; Pcw-P. suwonensis 11-1-integron-def	This study
	pMLB97	pSC101::PcS/P2-P.suwonensis-integron-def	ori(pSC101)-Rep101; ampR; oriTRP4; PcS/P2-P. suwonensis 11-1-integron-def	This study
Purification of PDF	pET-22b+	pET22b	f1ori; ori(ColE1); ampR; rop; lacI; PT7-lacO	Laboratory collection
	pMLB106	pSEVA228::Histag-def2VCH	oriV(RK2); ∆xylS-Pm expression system; KmR; oriTRP4; Pdef2-6xHis-6xGS-def2VCH	This study
	pMLB107	pSEVA228::Histag-def1VCH	oriV(RK2); ∆xylS-Pm expression system; KmR; oriTRP4; Pdef2-6xHis-6xGS-def1VCH	This study
	pMLB109	pET22b::Histag-def2VCH	f1ori; ori(ColE1); ampR; rop; lacI; PT7-lacO-Nterm-6xH-3xGS-def2VCH	This study
	pMLB110	pET22b::Histag-def1VCH	f1ori; ori(ColE1); ampR; rop; lacI; PT7-lacO-Nterm-6xH-3xGS-def1VCH	This study
Tn7 transposition plasmids	pMP234	Tn7 shutttle	oriV(R6Kγ); oriTRP4; [Tn7R-aadA7-MCS-Tn7L]; cat	Fournes et al., 2021
	pMVM1	Tn7 helper	ori(pSC101)-Rep101-TS; pBAD-tnsA/B/C/D; ampR; oriTRP4	de Lemos Martin et al., 2018
	pMLB111	pMP234::[Tn7R-kanaR-def2VCH-Tn7L]	oriV(R6Kγ); oriTRP4; cat; [Tn7R-aph-Pdef2VCH-def2VCH-Tn7L] - [CmR;KanR]	This study
	pMLB112	pMP234::[Tn7R-kanaR-def1VCH-Tn7L]	oriV(R6Kγ); oriTRP4; cat; [Tn7R-aph-Pdef2VCH-def1VCH-Tn7L] - [CmR;KanR]	This study
	pMLB113	pMP234::[Tn7R-kanaR-P.suwonensis-integron-def-Tn7L]	oriV(R6Kγ); oriTRP4; cat; [Tn7R-aph-Pdef2VCH-P.suwonensis-integron-def-Tn7L] - [CmR;KanR]	This study
	pMLB114	pMP234::[Tn7R-kanaR-V.tubiashii-defBGC-Tn7L]	oriV(R6Kγ); oriTRP4; cat; [Tn7R-aph-Pdef2VCH-V.tubiashii-def3-Tn7L] - [CmR;KanR]	This study
	pMLB127	pMP234::[Tn7R-kanaR-Tn7L]	oriV(R6Kγ); oriTRP4; cat; [Tn7R-aph-Tn7L] - [CmR;KanR]	This study
	pMLB128	pMP234::[Tn7R-kanaR-V.anguillarum-integron-def2-like-Tn7L]	oriV(R6Kγ); oriTRP4; cat; [Tn7R-aph-Pdef2VCH-V.anguillarum-integron-def-Tn7L] - [CmR;KanR]	This study
	pMLB129	pMP234::[Tn7R-kanaR-V.kanaloae-integron-def2-like-Tn7L]	oriV(R6Kγ); oriTRP4; cat; [Tn7R-aph-Pdef2VCH-V.kanaloae-integron-def-Tn7L] - [CmR;KanR]	This study
PDF expression in E. coli ∆tolC (S810)	pMLB24	pSC101::empty	ori(pSC101)-Rep101; ampR; oriTRP4	This study
	pMLB26	pSC101::def2VCH	ori(pSC101)-Rep101; ampR; oriTRP4; Pdef2VCH-def2VCH	This study
	pMLB65	pSC101::def1VCH	ori(pSC101)-Rep101; ampR; oriTRP4; Pdef2VCH-def1VCH	This study
	pMLB74	pSC101::P. suwonensis-integronic-def	ori(pSC101)-Rep101; ampR; oriTRP4; Pdef2-P. suwonensis 11-1-integron-def	This study
	pMLB138	pSC101::defcoli	ori(pSC101)-Rep101; ampR; oriTRP4; Pdef2VCH-defcoli	This study
attC-attI recombination frequency	p929	pSU38∆::attI1	ori(p15A); cat; attI1	Biskri et al., 2005
	pL290	pBAD43::empty	ori(pSC101)-Rep101; pBAD::empty; aadA7	Vit et al., 2021
	pL294	pBAD43::intI1	ori(pSC101)-Rep101; pBAD::intI1; aadA7	Vit et al., 2021
	pD041	pSW23T::attCaadA7 (ts)	oriV(R6Kγ); oriTRP4; cat; attCaadA7 (ts)	Nivina et al., 2016
	pD042	pSW23T::attCaadA7 (bs)	oriV(R6Kγ); oriTRP4; cat; attCaadA7 (bs)	Nivina et al., 2016
	pV104	pSW23T::attCPsuwo_PDF (bs)	oriV(R6Kγ); oriTRP4; cat; attCPsuwo_PDF (bs)	This study
	pV106	pSW23T::attCPsuwo_PDF (ts)	oriV(R6Kγ); oriTRP4; cat; attCPsuwo_PDF (ts)	This study
	pMLB122	pET22b::Histag-P.suwonensis-integronic-def	f1ori; ori(ColE1); ampR; rop; lacI; PT7-lacO-Nterm-6xH-3xGS-P.suwonensis-integronic-def	This study
	pMLB125	pET22b::Histag-E.coli-def	f1ori; ori(ColE1); ampR; rop; lacI; PT7-lacO-Nterm-6xH-3xGS-E.coli-def	This study
