## Supplementary Tables for "Unraveling the prevalence and multifaceted roles of accessory peptide deformylases in bacterial adaptation and resistance": Table_S2.xlsx

### Sheet: Table S2
Table S2: List of the 136 Vibrionaceae genomes used for Vibrionaceae phylogeny.
RefSeq Genome Assembly ID	Species Name	Number of PDF gene	Presence of a Def2 PDF
GCF_000011805.1	Aliivibrio fischeri ES114 B4:B127	1	No
GCF_003942025.1	Aliivibrio salmonicida strain VS224	1	No
GCF_000953695.1	Aliivibrio wodanis AWOD1	1	No
GCF_009763585.1	Grimontia hollisae strain 1078-81	1	No
GCF_023746615.1	Grimontia sp. 020920N	1	No
GCF_023973125.1	Photobacterium damselae strain XP-11	2	Yes
GCF_000940995.1	Photobacterium gaetbulicola Gung47	3	Yes
GCF_017329545.1	Photobacterium ganghwense strain C2.2	3	Yes
GCF_000196255.1	Photobacterium profundum SS9	2	No
GCF_024346675.1	Photobacterium sanguinicancri strain CECT 7579	2	Yes
GCF_023151555.2	Photobacterium sp. CCB-ST2H9	3	Yes
GCF_018199995.1	Photobacterium sp. GJ3	3	Yes
GCF_021432065.1	Photobacterium sp. TLY01	3	Yes
GCF_025398175.1	Photobacterium sp. TY1-4	3	Yes
GCF_024346715.1	Photobacterium swingsii strain CECT 7576	2	Yes
GCF_024494545.1	Photobacterium toruni strain WD2103	2	Yes
GCF_011765565.1	Salinivibrio costicola strain M318	1	No
GCF_027286385.1	Salinivibrio kushneri strain TGB4	1	No
GCF_027286365.1	Salinivibrio proteolyticus strain TGB10	2	Yes
GCF_004916735.1	Salinivibrio sp. YCSC6	1	No
GCF_019703835.1	Thaumasiovibrio subtropicus strain C4V358	3	Yes
GCF_024346755.1	Vibrio aerogenes strain LMG 19650	1	No
GCF_019670485.1	Vibrio alfacsensis strain 04Ya108	1	No
GCF_009601765.2	Vibrio algicola strain SM1977	1	No
GCF_011801435.1	Vibrio alginolyticus strain FA2	2	Yes
GCF_000217675.1	Vibrio anguillarum 775	1	No
GCF_000024825.1	Vibrio antiquarius	2	Yes
GCF_002157735.2	Vibrio aphrogenes strain CA-1004	1	No
GCF_009363415.1	Vibrio aquimaris strain THAF100	3	Yes
GCF_024347295.1	Vibrio artabrorum strain CECT 7226	1	No
GCF_010587385.1	Vibrio astriarenae strain HN897	2	No
GCF_024347315.1	Vibrio atlanticus strain CECT 7223	1	No
GCF_014879975.1	Vibrio bathopelagicus strain Sal10	1	No
GCF_001677275.1	Vibrio breoganii strain FF50	1	No
GCF_003691485.1	Vibrio campbellii strain 170502	1	No
GCF_002218025.2	Vibrio casei strain DSM 22364	1	No
GCF_024347335.1	Vibrio celticus strain CECT 7224	1	No
GCF_024347355.1	Vibrio chagasii strain LMG 21353	2	Yes
GCF_900205735.1	Vibrio cholerae O1 biovar El Tor str. N16961	2	Yes
GCF_009763805.1	Vibrio cidicii strain 2756-81	2	Yes
GCF_009763885.1	Vibrio cincinnatiensis strain F8054	1	No
GCF_000772065.1	Vibrio coralliilyticus strain RE98	2	Yes
GCF_024347375.1	Vibrio coralliirubri strain DSM 27495	1	No
GCF_024347395.1	Vibrio cortegadensis strain CECT 7227	2	Yes
GCF_023221655.1	Vibrio crassostreae strain ED395	1	No
GCF_023206035.1	Vibrio cyclitrophicus strain ED653	1	No
GCF_024347455.1	Vibrio echinoideorum strain DSM 107264	1	No
GCF_015654285.1	Vibrio europaeus strain 07/118 T2	2	Yes
GCF_009764215.1	Vibrio fluvialis strain 2015AW-0233	2	Yes
GCF_024347475.1	Vibrio fortis strain LMG 21557	1	No
GCF_009764175.1	Vibrio furnissii strain 2012V-1225	1	No
GCF_024347495.1	Vibrio gallaecicus strain CECT 7244	1	No
GCF_024346875.1	Vibrio gallicus strain CIP 107863	1	No
GCF_026001925.1	Vibrio gangliei strain DSM 104291	1	No
GCF_024346915.1	Vibrio gazogenes strain ATCC 29988	2	Yes
GCF_022371215.1	Vibrio gigantis strain ACE001	1	No
GCF_009665315.1	Vibrio harveyi strain 2011V-1164	1	No
GCF_002906655.1	Vibrio hyugaensis strain 090810a	1	No
GCF_024347675.1	Vibrio ishigakensis strain C1	2	No
GCF_024582835.1	Vibrio japonicus strain JCM 31412	1	No
GCF_002887615.1	Vibrio jasicida 090810c	1	No
GCF_001995825.2	Vibrio kanaloae strain R17	3	Yes
GCF_024347555.1	Vibrio lentus strain LMG 21034	1	No
GCF_024346955.1	Vibrio mangrovi strain CECT 7927	1	No
GCF_021441885.1	Vibrio maritimus strain BH16	2	No
GCF_002214345.1	Vibrio mediterranei strain QT6D1	2	No
GCF_009665255.1	Vibrio metoecus strain 2011V-1169	1	No
GCF_009665235.1	Vibrio metschnikovii strain 2012V-1020	3	Yes
GCF_009665195.1	Vibrio mimicus strain 2011V-1073	2	Yes
GCF_001680085.1	Vibrio natriegens strain CCUG 16374	1	No
GCF_009763725.1	Vibrio navarrensis strain 2462-79	2	Yes
GCF_005239365.1	Vibrio neocaledonicus strain CGJ02-2	2	Yes
GCF_024346975.1	Vibrio neonatus strain JCM 21521	1	No
GCF_019339365.1	Vibrio neptunius strain KCTC 12702	2	Yes
GCF_015097735.1	Vibrio nigripulchritudo strain TUMSAT-TG-2018	1	No
GCF_019226825.1	Vibrio ostreae strain OG9-811	1	No			v
GCF_001310575.2	Vibrio owensii strain SH14	1	No
GCF_024346995.1	Vibrio palustris strain CECT 9027	1	No
GCF_009938205.1	Vibrio panuliri strain JCM 19500	2	Yes
GCF_900538065.1	Vibrio paracholerae strain NCTC 30	2	Yes
GCF_000430405.1	Vibrio parahaemolyticus O1:Kuk str. FDA_R31	2	Yes
GCF_024362845.1	Vibrio pelagius strain WXL662	1	No
GCF_019977775.1	Vibrio penaeicida strain IFO 15641	2	No
GCF_024347595.1	Vibrio pomeroyi strain LMG 20537	1	No
GCF_009938225.1	Vibrio ponticus strain DSM 16217	2	Yes
GCF_024347055.1	Vibrio porteresiae DSM 19223 strain MSSRF30	3	Yes
GCF_002257545.1	Vibrio qinghaiensis strain Q67	1	No
GCF_024347075.1	Vibrio rarus strain LMG 23674	1	No
GCF_024347095.1	Vibrio rhizosphaerae strain LMG 23790	1	No
GCF_007182835.1	Vibrio rotiferianus strain AM7	2	Yes
GCF_024347115.1	Vibrio ruber strain LMG 23124	1	No
GCF_002218045.2	Vibrio rumoiensis strain FERM P-14531	1	No
GCF_001685465.1	Vibrio scophthalmi strain VS-12	2	Yes
GCF_023195835.1	Vibrio sinaloensis strain YA2	1	No
GCF_015594925.2	Vibrio sp VB16	1	No
GCF_905175355.1	Vibrio sp. B1ASS3	2	Yes
GCF_905175335.1	Vibrio sp. B1FIG11 isolate LMG10946-nano	2	No
GCF_905175385.1	Vibrio sp. B1FLJ16	1	No
GCF_003443775.1	Vibrio sp. dhg	1	No
GCF_023277445.1	Vibrio sp. ED002	1	No
GCF_023206395.1	Vibrio sp. ED004	1	No
GCF_000241385.1	Vibrio sp. EJY3	2	Yes
GCF_011306175.1	Vibrio sp. HDW18	1	No
GCF_023503985.1	Vibrio sp. J383	2	Yes
GCF_025397955.1	Vibrio sp. J502	2	Yes
GCF_023716525.1	Vibrio sp. SCSIO 43009	2	Yes
GCF_023650755.1	Vibrio sp. SCSIO 43097	1	No
GCF_019904195.1	Vibrio sp. SCSIO 43132	1	No
GCF_023716845.1	Vibrio sp. SCSIO 43133	1	No
GCF_023716665.1	Vibrio sp. SCSIO 43135	1	No
GCF_023716565.1	Vibrio sp. SCSIO 43136	2	Yes
GCF_023716545.1	Vibrio sp. SCSIO 43139	1	No
GCF_023716585.1	Vibrio sp. SCSIO 43140	2	Yes
GCF_023716645.1	Vibrio sp. SCSIO 43145	1	No
GCF_023716625.1	Vibrio sp. SCSIO 43153	1	No
GCF_023716605.1	Vibrio sp. SCSIO 43155	2	Yes
GCF_023716705.1	Vibrio sp. SCSIO 43186	2	Yes
GCF_016920955.1	Vibrio sp. sp1	1	No
GCF_026000435.1	Vibrio sp. STUT-A11	2	Yes
GCF_026000495.1	Vibrio sp. STUT-A16	1	No
GCF_009363355.1	Vibrio sp. THAF190c	2	Yes
GCF_009708195.1	Vibrio sp. THAF191c	2	Yes
GCF_009676865.1	Vibrio sp. THAF191d	2	Yes
GCF_009363455.1	Vibrio sp. THAF64	1	No
GCF_014083925.1	Vibrio spartinae strain 3.6	2	Yes
GCF_025264605.1	Vibrio splendidus strain ED144	1	No
GCF_009938165.1	Vibrio taketomensis strain C4III282	1	No
GCF_900233005.1	Vibrio tapetis CECT4600	2	Yes
GCF_002216685.1	Vibrio tarriae strain 2521-89	2	Yes
GCF_024347635.1	Vibrio tasmaniensis strain LMG 20012	1	No
GCF_024347655.1	Vibrio toranzoniae strain CECT 7225	2	Yes
GCF_001547935.1	Vibrio tritonius strain AM2	2	Yes
GCF_000772105.1	Vibrio tubiashii ATCC 19109	3	Yes
GCF_000039765.1	Vibrio vulnificus CMCP6	2	Yes
GCF_024347155.1	Vibrio zhugei strain KCTC 62784	1	No
GCF_011064285.1	Vibrio ziniensis strain ZWAL4003	1	No
