## Supplementary Tables for "Unraveling the prevalence and multifaceted roles of accessory peptide deformylases in bacterial adaptation and resistance": Table_S3.xlsx

### Sheet: Table S3
Table S3: List of genome not encoding for any PDF gene
RefSeq genome assembly (GCF)	Organism Name	Genome Size (bp)	Number of CDS	Number of Pseudogene
GCF_000477415.1	Mycoplasma parvum str. Indiana	564395	548	0
GCF_021065005.1	Candidatus Gromoviella agglomerans	589967	488	0
GCF_000026205.1	Candidatus Phytoplasma mali	601943	500	2
GCF_000277795.1	Mycoplasma wenyonii str. Massachusetts	650228	711	1
GCF_000508245.1	Mycoplasma ovis str. Michigan	702511	786	5
GCF_000203215.1	Mycoplasma suis KI3806	709270	814	4
GCF_003640545.1	Candidatus Phytoplasma ziziphi	750803	660	15
GCF_000281235.1	Candidatus Mycoplasma haematolamae str. Purdue	756845	941	3
GCF_000524555.1	Mesomycoplasma bovoculi M165/69	760240	588	3
GCF_026821955.1	Candidatus Phytoplasma rubi	762251	681	97
GCF_018024475.1	Candidatus Phytoplasma luffae	769143	723	16
GCF_000815065.1	Mesomycoplasma flocculare ATCC 27399	778866	594	3
GCF_021654655.1	Candidatus Hydrogenosomobacter endosymbioticus	826669	709	1
GCF_000238995.1	Mycoplasma haemocanis str. Illinois	919992	1130	18
GCF_000400855.1	Mesomycoplasma hyopneumoniae 168-L	921093	704	5
GCF_000304455.1	Cardinium endosymbiont cEper1 of Encarsia pergandiella	944930	749	49
GCF_000397185.1	Strawberry lethal yellows phytoplasma (CPA) str. NZSb11	959779	870	66
GCF_024172705.1	Candidatus Comchoanobacter bicostacola	1007335	939	1
GCF_900660485.1	Mesomycoplasma neurolyticum	1040908	863	10
GCF_000471025.2	Chlamydia gallinacea 08-1274/3	1067202	906	9
GCF_028885435.1	Mesomycoplasma ovipneumoniae ATCC 29419	1081520	762	8
GCF_000941075.1	Mesomycoplasma dispar	1084449	754	7
GCF_003351905.1	Cardinium endosymbiont of Sogatella furcifera	1103593	899	26
GCF_000513475.1	Candidatus Babela massiliensis	1118422	980	1
GCF_936981045.1	Cardinium endosymbiont of Oedothorax gibbosus	1137202	792	239
GCF_000200735.1	Mycoplasma haemofelis str. Langford 1	1147259	1487	37
GCF_003366055.1	Candidatus Chromulinivorax destructor	1174272	1082	1
GCF_003176915.1	Candidatus Cardinium hertigii	1193042	912	35
GCF_964020025.1	Cardinium endosymbiont of Tipula unca	1374024	1012	309
GCF_009684715.1	Otariodibacter oris	2019124	1827	16
GCF_001890385.1	Tardibacter chloracetimidivorans	3787976	3869	77
