## Supplementary Tables for "Unraveling the prevalence and multifaceted roles of accessory peptide deformylases in bacterial adaptation and resistance": Table_S5.xlsx

### Sheet: Feuil1
Table S6: List of PDF integron cassette
RefSeq genome assembly (GCF)	Organism Name	Number of PDF Cassette	Integron Type	PDF Cassettte Position	Total Number of Cassette	Mobility
GCF_000185965.1	P. suwonensis 11-1	1	CALIN	6	8	Decayed Mobile
GCF_002212025.1	V. anguillarum CNEVA NB11008	1	CALIN	103	193	SCI
GCF_003399575.2	V. anguillarum J360	1	CALIN	1	28	SCI
GCF_003595585.1	V. anguillarum MHK3	3	Complete	57-71-130	279	SCI
GCF_002212005.1	V. anguillarum S3 4/9	1	Complete	8	287	SCI
GCF_002287545.1	V. anguillarum VIB43	1	CALIN	1	16	SCI
GCF_002163755.1	V. campbellii ATCC 25920	1	Complete	13	42	SCI
GCF_003312585.1	V. campbellii DS40M4	1	CALIN	10	13	Mobile
GCF_009763485.1	V. cincinnatiensis 1398-82	1	CALIN	23	52	SCI
GCF_024347395.1	V. cortegadensis CECT 7227	1	Complete	117	173	SCI
GCF_021391375.1	V. kanaloae KH-4	1	CALIN	29	32	SCI
GCF_024347535.1	V. kanaloae LMG 20539	1	CALIN	11	11	SCI
GCF_001995825.2	V. kanaloae R17	2	CALIN	32-51	51	SCI
GCF_009763925.1	V. metschnikovii 07-2421	2	Complete / CALIN	39 (Complete) / 55 (CALIN)	41 (Complete) / 104 (CALIN)	SCI
GCF_004194515.1	V. parahaemolyticus D3112	1	Complete	42	133	SCI
GCF_003612715.1	V. parahaemolyticus FORC_071	1	Complete	15	88	SCI
GCF_003612695.1	V. parahaemolyticus FORC_072	1	Complete	117	176	SCI
GCF_007182835.1	V. rotiferianus AM7	1	Complete	54	67	SCI
GCF_905175335.1	Vibrio sp. B1FIG11	1	Complete	82	100	SCI
GCF_025397955.1	Vibrio sp. J502	1	CALIN	28	28	SCI

### Sheet: Feuil2
Table S6: List of PDF integron cassette
RefSeq genome assembly (GCF)	Organism Name	Number of PDF Cassette	Integron Type	PDF Cassettte Position	Total Number of Cassette	Mobility
GCF_000185965.1	P. suwonensis 11-1	1	CALIN	6	8	Decayed Mobile
GCF_002212025.1	V. anguillarum CNEVA NB11008	1	CALIN	103	193	SCI
GCF_003399575.2	V. anguillarum J360	1	CALIN	1	28	SCI
GCF_003595585.1	V. anguillarum MHK3	3	Complete	57-71-130	279	SCI
GCF_002212005.1	V. anguillarum S3 4/9	1	Complete	8	287	SCI
GCF_002287545.1	V. anguillarum VIB43	1	CALIN	1	16	SCI
GCF_002163755.1	V. campbellii ATCC 25920	1	Complete	13	42	SCI
GCF_003312585.1	V. campbellii DS40M4	1	CALIN	10	13	Mobile
GCF_009763485.1	V. cincinnatiensis 1398-82	1	CALIN	23	52	SCI
GCF_024347395.1	V. cortegadensis CECT 7227	1	Complete	117	173	SCI
GCF_021391375.1	V. kanaloae KH-4	1	CALIN	29	32	SCI
GCF_024347535.1	V. kanaloae LMG 20539	1	CALIN	11	11	SCI
GCF_001995825.2	V. kanaloae R17	2	CALIN	32-51	51	SCI
GCF_009763925.1	V. metschnikovii 07-2421	2	Complete CALIN	39 (Complete) 55 (CALIN)	41 (Complete) 104 (CALIN)	SCI
GCF_004194515.1	V. parahaemolyticus D3112	1	Complete	42	133	SCI
GCF_003612715.1	V. parahaemolyticus FORC_071	1	Complete	15	88	SCI
GCF_003612695.1	V. parahaemolyticus FORC_072	1	Complete	117	176	SCI
GCF_007182835.1	V. rotiferianus AM7	1	Complete	54	67	SCI
GCF_905175335.1	Vibrio sp. B1FIG11	1	Complete	82	100	SCI
GCF_025397955.1	Vibrio sp. J502	1	CALIN	28	28	SCI
